# The psychosis risk factor *RBM12* encodes a novel repressor of GPCR/cAMP signal transduction

**DOI:** 10.1101/2023.01.12.523776

**Authors:** Khairunnisa M. Semesta, Angelica Garces, Nikoleta G. Tsvetanova

## Abstract

*RBM12* is a high-penetrance risk factor for familial schizophrenia and psychosis, yet its precise cellular functions and the pathways to which it belongs are not known. We utilize two complementary models, HEK293 cells and human iPSC-derived neurons, and delineate RBM12 as a novel repressor of the G protein-coupled receptor/cyclic AMP/protein kinase A (GPCR/cAMP/PKA) signaling axis. We establish that loss of RBM12 leads to hyperactive cAMP production and increased PKA activity as well as altered neuronal transcriptional responses to GPCR stimulation. Notably, the cAMP and transcriptional signaling steps are subject to discrete RBM12-dependent regulation. We further demonstrate that the two *RBM12* truncating variants linked to familial psychosis impact this interplay, as the mutants fail to rescue GPCR/cAMP signaling hyperactivity in cells depleted of RBM12. Lastly, we present a mechanism underlying the impaired signaling phenotypes. In agreement with its activity as an RNA-binding protein, loss of RBM12 leads to altered gene expression, including that of multiple effectors of established significance within the receptor pathway. Specifically, the abundance of adenylyl cyclases, phosphodiesterase isoforms, and PKA regulatory and catalytic subunits is impacted by RBM12 depletion. We note that these expression changes are fully consistent with the entire gamut of hyperactive signaling outputs. In summary, the current study identifies a previously unappreciated role for RBM12 in the context of the GPCR/cAMP pathway that could be explored further as a tentative molecular mechanism underlying the functions of this factor in neuronal physiology and pathophysiology.
