## Supplementary material for "The psychosis risk factor *RBM12* encodes a novel repressor of GPCR/cAMP signal transduction": Table 2

### Sheet: Description
Table 2
Gene ontology analysis of neuronal beta-2-adrenergic targets (n = 669) using Gorilla, FDR < 0.05
Tab 1	Biological process
Tab 2	Molecular function
Tab 3	Cellular Component

### Sheet: Biol. Process
GO Term	Description	P-value	FDR q-value	Enrichment
GO:0016126	sterol biosynthetic process	6.33e-12	9.06e-08	9.63
GO:0006695	cholesterol biosynthetic process	1.35e-11	9.66e-08	10.15
GO:1902653	secondary alcohol biosynthetic process	1.35e-11	6.44e-08	10.15
GO:0050810	regulation of steroid biosynthetic process	5.75e-10	2.06e-06	5.95
GO:0046890	regulation of lipid biosynthetic process	1.02e-09	2.93e-06	4.03
GO:0009889	regulation of biosynthetic process	1.56e-09	3.72e-06	1.44
GO:0031327	negative regulation of cellular biosynthetic process	2.63e-09	5.38e-06	1.83
GO:0019218	regulation of steroid metabolic process	2.77e-09	4.96e-06	5.14
GO:0009890	negative regulation of biosynthetic process	3.13e-09	4.98e-06	1.82
GO:0006694	steroid biosynthetic process	1.48e-08	2.11e-05	4.93
GO:0045934	negative regulation of nucleobase-containing compound metabolic process	4.15e-08	5.41e-05	1.77
GO:1901617	organic hydroxy compound biosynthetic process	6.51e-08	7.76e-05	3.93
GO:0009636	response to toxic substance	7.6e-08	8.37e-05	2.81
GO:0008203	cholesterol metabolic process	9.12e-08	9.32e-05	4.66
GO:0016125	sterol metabolic process	9.78e-08	9.33e-05	4.4
GO:0090181	regulation of cholesterol metabolic process	1.08e-07	9.65e-05	6.08
GO:0042127	regulation of cell proliferation	1.23e-07	0.000104	1.79
GO:0045540	regulation of cholesterol biosynthetic process	1.3e-07	0.000104	6.57
GO:0106118	regulation of sterol biosynthetic process	1.3e-07	9.82e-05	6.57
GO:1902652	secondary alcohol metabolic process	1.32e-07	9.47e-05	4.55
GO:0032502	developmental process	1.37e-07	9.31e-05	1.36
GO:0019216	regulation of lipid metabolic process	1.58e-07	0.000103	2.63
GO:0031326	regulation of cellular biosynthetic process	1.63e-07	0.000101	1.38
GO:2000113	negative regulation of cellular macromolecule biosynthetic process	1.69e-07	0.000101	1.74
GO:0010558	negative regulation of macromolecule biosynthetic process	2.32e-07	0.000133	1.73
GO:0045892	negative regulation of transcription, DNA-templated	2.54e-07	0.00014	1.8
GO:0048523	negative regulation of cellular process	2.76e-07	0.000146	1.35
GO:1902679	negative regulation of RNA biosynthetic process	2.76e-07	0.000141	1.8
GO:1903507	negative regulation of nucleic acid-templated transcription	2.76e-07	0.000136	1.8
GO:0048869	cellular developmental process	3.68e-07	0.000176	1.53
GO:0019222	regulation of metabolic process	3.74e-07	0.000173	1.26
GO:0080090	regulation of primary metabolic process	3.77e-07	0.000168	1.28
GO:0030154	cell differentiation	4.38e-07	0.00019	1.67
GO:0032501	multicellular organismal process	4.93e-07	0.000208	1.49
GO:0006357	regulation of transcription by RNA polymerase II	6.58e-07	0.000269	1.49
GO:0046165	alcohol biosynthetic process	7.09e-07	0.000282	4.55
GO:0051172	negative regulation of nitrogen compound metabolic process	7.14e-07	0.000276	1.52
GO:0051253	negative regulation of RNA metabolic process	7.37e-07	0.000278	1.73
GO:0031324	negative regulation of cellular metabolic process	9.36e-07	0.000343	1.49
GO:0050789	regulation of biological process	1.04e-06	0.000373	1.15
GO:0051093	negative regulation of developmental process	1.06e-06	0.00037	1.95
GO:0050793	regulation of developmental process	1.21e-06	0.000411	1.5
GO:0008202	steroid metabolic process	1.23e-06	0.00041	3.21
GO:0050794	regulation of cellular process	1.24e-06	0.000404	1.16
GO:0045595	regulation of cell differentiation	1.25e-06	0.000398	1.62
GO:0009892	negative regulation of metabolic process	1.32e-06	0.000411	1.45
GO:0062012	regulation of small molecule metabolic process	1.32e-06	0.000402	2.37
GO:2000112	regulation of cellular macromolecule biosynthetic process	1.37e-06	0.000408	1.36
GO:0051094	positive regulation of developmental process	1.37e-06	0.0004	1.75
GO:0000122	negative regulation of transcription by RNA polymerase II	1.63e-06	0.000467	1.89
GO:0010556	regulation of macromolecule biosynthetic process	2.2e-06	0.000617	1.35
GO:1901700	response to oxygen-containing compound	2.35e-06	0.000648	1.75
GO:0042221	response to chemical	3.31e-06	0.000892	1.48
GO:0042493	response to drug	3.53e-06	0.000936	2.01
GO:0008284	positive regulation of cell proliferation	3.57e-06	0.000928	1.98
GO:0019219	regulation of nucleobase-containing compound metabolic process	3.79e-06	0.00097	1.34
GO:0006355	regulation of transcription, DNA-templated	3.83e-06	0.000962	1.38
GO:1903506	regulation of nucleic acid-templated transcription	3.92e-06	0.000968	1.38
GO:1902930	regulation of alcohol biosynthetic process	4.09e-06	0.000992	4.9
GO:2001141	regulation of RNA biosynthetic process	4.11e-06	0.00098	1.37
GO:0051252	regulation of RNA metabolic process	4.56e-06	0.00107	1.35
GO:0010629	negative regulation of gene expression	5.17e-06	0.00119	1.56
GO:0045596	negative regulation of cell differentiation	6.06e-06	0.00138	2.03
GO:0010605	negative regulation of macromolecule metabolic process	7.45e-06	0.00166	1.43
GO:0051240	positive regulation of multicellular organismal process	8.23e-06	0.00181	1.61
GO:0048519	negative regulation of biological process	8.39e-06	0.00182	1.28
GO:0048856	anatomical structure development	8.89e-06	0.0019	1.39
GO:0014070	response to organic cyclic compound	9.18e-06	0.00193	2
GO:0051412	response to corticosterone	9.95e-06	0.00206	10.37
GO:0010468	regulation of gene expression	1.09e-05	0.00224	1.3
GO:0060255	regulation of macromolecule metabolic process	1.26e-05	0.00254	1.23
GO:0051171	regulation of nitrogen compound metabolic process	1.27e-05	0.00253	1.24
GO:0070887	cellular response to chemical stimulus	1.38e-05	0.0027	1.59
GO:0065007	biological regulation	1.38e-05	0.00267	1.12
GO:1901615	organic hydroxy compound metabolic process	2.01e-05	0.00383	2.25
GO:2000026	regulation of multicellular organismal development	2.34e-05	0.00441	1.5
GO:1901652	response to peptide	2.77e-05	0.00515	2.33
GO:0051241	negative regulation of multicellular organismal process	2.79e-05	0.00512	1.72
GO:0051239	regulation of multicellular organismal process	2.96e-05	0.00536	1.39
GO:1901698	response to nitrogen compound	2.98e-05	0.00533	1.79
GO:0010033	response to organic substance	3.07e-05	0.00542	1.49
GO:0010035	response to inorganic substance	3.58e-05	0.00625	2.1
GO:0009725	response to hormone	3.7e-05	0.00638	1.96
GO:0009991	response to extracellular stimulus	3.93e-05	0.00669	2.15
GO:0051055	negative regulation of lipid biosynthetic process	4.12e-05	0.00693	5.18
GO:0031323	regulation of cellular metabolic process	4.93e-05	0.00821	1.22
GO:0006641	triglyceride metabolic process	5.11e-05	0.0084	5.05
GO:0010721	negative regulation of cell development	5.21e-05	0.00847	2.38
GO:0010243	response to organonitrogen compound	5.67e-05	0.00912	1.78
GO:0007623	circadian rhythm	5.96e-05	0.00948	3.07
GO:0008299	isoprenoid biosynthetic process	6.16e-05	0.00969	7.93
GO:1900221	regulation of amyloid-beta clearance	6.35e-05	0.00987	10.21
GO:0036499	PERK-mediated unfolded protein response	6.35e-05	0.00977	10.21
GO:0035914	skeletal muscle cell differentiation	7.59e-05	0.0116	5.45
GO:0048513	animal organ development	8.07e-05	0.0122	1.61
GO:0007611	learning or memory	8.3e-05	0.0124	2.47
GO:1901362	organic cyclic compound biosynthetic process	8.59e-05	0.0127	1.59
GO:0062014	negative regulation of small molecule metabolic process	9.45e-05	0.0138	3.64
GO:0048660	regulation of smooth muscle cell proliferation	0.000116	0.0168	3.36
GO:0009628	response to abiotic stimulus	0.000118	0.0169	1.65
GO:0046677	response to antibiotic	0.000129	0.0182	2.4
GO:0045944	positive regulation of transcription by RNA polymerase II	0.000163	0.0229	1.59
GO:0050768	negative regulation of neurogenesis	0.00017	0.0236	2.35
GO:0051385	response to mineralocorticoid	0.000172	0.0237	6.74
GO:0050890	cognition	0.000188	0.0256	2.29
GO:0043434	response to peptide hormone	0.000209	0.0282	2.32
GO:0003008	system process	0.000217	0.029	1.6
GO:0006720	isoprenoid metabolic process	0.00023	0.0304	3.33
GO:0031668	cellular response to extracellular stimulus	0.000235	0.0308	2.42
GO:0001706	endoderm formation	0.000236	0.0307	11.23
GO:0045597	positive regulation of cell differentiation	0.000245	0.0316	1.65
GO:0009605	response to external stimulus	0.000245	0.0313	1.58
GO:0031667	response to nutrient levels	0.000249	0.0315	2.02
GO:0009719	response to endogenous stimulus	0.000265	0.0333	1.64
GO:0006066	alcohol metabolic process	0.000272	0.0338	2.28
GO:0045665	negative regulation of neuron differentiation	0.000274	0.0338	2.45
GO:0050877	nervous system process	0.000301	0.0369	1.75
GO:0043062	extracellular structure organization	0.000312	0.0379	2.17
GO:0033489	cholesterol biosynthetic process via desmosterol	0.000339	0.0408	16.85
GO:0033490	cholesterol biosynthetic process via lathosterol	0.000339	0.0405	16.85
GO:0009240	isopentenyl diphosphate biosynthetic process	0.000339	0.0401	16.85
GO:0046490	isopentenyl diphosphate metabolic process	0.000339	0.0398	16.85
GO:0042542	response to hydrogen peroxide	0.000363	0.0423	3.17
GO:0120161	regulation of cold-induced thermogenesis	0.000365	0.0421	2.86
GO:0071310	cellular response to organic substance	0.000401	0.0459	1.53
GO:0032870	cellular response to hormone stimulus	0.000423	0.0481	2.16

### Sheet: Mol. Function
GO Term	Description	P-value	FDR q-value	Enrichment
GO:0140110	transcription regulator activity	3.29e-08	0.000139	1.66
GO:0000981	DNA-binding transcription factor activity, RNA polymerase II-specific	1.09e-07	0.00023	1.81
GO:0005201	extracellular matrix structural constituent	1.38e-07	0.000194	4.3
GO:0003700	DNA-binding transcription factor activity	5.84e-07	0.000616	1.74
GO:0030020	extracellular matrix structural constituent conferring tensile strength	6.94e-07	0.000586	8.09
GO:1990837	sequence-specific double-stranded DNA binding	1.07e-06	0.000752	1.67
GO:0000976	transcription regulatory region sequence-specific DNA binding	1.11e-06	0.000671	1.68
GO:0044212	transcription regulatory region DNA binding	1.24e-06	0.000655	1.68
GO:0001067	regulatory region nucleic acid binding	1.29e-06	0.000604	1.68
GO:0000987	proximal promoter sequence-specific DNA binding	2.28e-06	0.000963	1.76
GO:0043565	sequence-specific DNA binding	3.33e-06	0.00128	1.61
GO:0001228	DNA-binding transcription activator activity, RNA polymerase II-specific	3.59e-06	0.00126	2.41
GO:0003690	double-stranded DNA binding	4.81e-06	0.00156	1.6
GO:0000978	RNA polymerase II proximal promoter sequence-specific DNA binding	5.7e-06	0.00172	1.73
GO:0000977	RNA polymerase II regulatory region sequence-specific DNA binding	5.75e-06	0.00162	1.66
GO:0001012	RNA polymerase II regulatory region DNA binding	5.75e-06	0.00152	1.66
GO:0005179	hormone activity	3.3e-05	0.00819	5.32
GO:0035259	glucocorticoid receptor binding	0.000105	0.0246	9.36
GO:0008134	transcription factor binding	0.000119	0.0265	1.81
GO:0001227	DNA-binding transcription repressor activity, RNA polymerase II-specific	0.000122	0.0257	2.3

### Sheet: Cell Component
GO Term	Description	P-value	FDR q-value	Enrichment
GO:0000785	chromatin	2.63e-09	4.89e-06	2.13
GO:0062023	collagen-containing extracellular matrix	1.44e-07	0.000133	2.84
GO:0005615	extracellular space	2.85e-07	0.000176	1.98
GO:0005788	endoplasmic reticulum lumen	5.53e-07	0.000257	2.92
GO:0031012	extracellular matrix	1.96e-06	0.000729	2.4
GO:0035976	transcription factor AP-1 complex	3.89e-06	0.0012	22.46
GO:0044427	chromosomal part	2.66e-05	0.00706	1.58
GO:0005581	collagen trimer	3.29e-05	0.00764	4.78
GO:0005576	extracellular region	4.09e-05	0.00844	1.66
